# Food web structure mediate positive and negative effects of diversity on ecosystem functioning in a large floodplain river

**DOI:** 10.1101/2024.01.24.576859

**Authors:** Dalmiro Borzone Mas, Pablo A. Scarabotti, Patricio Alvarenga, Pablo A Vaschetto, Matias Arim

## Abstract

Research programs on Biodiversity-Ecosystem Functioning (BEF) and Food Web Structure (FWS) have contributed to understanding the impact of biodiversity on the functioning and architecture of ecosystems, but the interconnectedness between these components was seldom attended until recently. Several theoretical hypotheses predict an interconnection between BEF and FWS but were poorly and independently evaluated. We estimated 63 sink food webs of predatory fish in the Paraná River, covering a large gradient of community richness. We evaluated available hypotheses and their interrelationship through path analyses. A well-supported causal structure was identified, supporting that species richness directly increased standing biomass, modularity, and intermodular connection, whereas decreased interaction strength, connectance, and nestedness. A direct positive effect of modularity and connectance on biomass indicates that FWS can determine the BEF. Richness promotes biomass directly and through the increase in modularity but can also decrease biomass due to the decay in connectance, with similar positive and negative effects of richness on biomass. In this sense, the relationship between diversity and ecosystem functioning cannot be blind to FWS. Environmental homogenization and reduction in functional diversity may undermine the conditions for modular food webs, switching positive BEF to negative ones with potential cascading effects in the whole ecosystem.
