## Supplemental table 2 for "Food web structure mediate positive and negative effects of diversity on ecosystem functioning in a large floodplain river"

### Sheet: supplemental_material_2
Richness values, food web structure and biomass for each community. The column sitcamp indicates the name of the sampling site, survey corresponds to each of the hydro-climatic conditions. The Skew IS variable refers to the bias in the distribution of the strength of interactions.
Richness	Biomass	Weight connectance	Skew IS	Intermodular connection	Z Nodf	Z Modularity	site				Survey
27	3780.36	0.128754	5.30521	0.52314	-1.63047	3.90144	C01				M1
25	14039.3	0.193729	7.37175	0.621991	-1.24816	2.47445	C02				M1
40	33202.2	0.132495	9.58649	0.684896	-9.12038	17.4261	C03				M1
20	13286.7	0.144763	5.6957	0.485194	-3.30313	7.18802	C04				M1
17	18142	0.228109	4.48129	0.451097	-1.70409	7.4415	C06				M1
25	6128.8	0.137874	7.11455	0.612	-7.11832	14.3894	C07				M1
22	8850.63	0.141685	4.02154	0.62	-3.48778	9.65757	C08				M1
21	12990.2	0.169691	4.60215	0.432	-1.34239	3.33909	C09				M1
21	12709.6	0.181979	3.96531	0.655372	-2.33062	3.63481	C10				M1
21	24141.1	0.177836	5.67958	0.725694	-0.953964	7.96925	C11				M1
20	7406.92	0.156658	4.55466	0.706889	-1.45503	5.29521	C14				M1
33	15201.6	0.152338	10.4661	0.713125	-7.39788	14.6256	P02				M1
27	28337	0.160921	8.32218	0.642725	-3.82964	8.85968	P05				M1
28	14755.8	0.127185	5.93941	0.643056	-8.16075	16.4019	P11				M1
45	13854.8	0.10173	18.6229	0.731111	-10.7976	19.1329	P12				M1
18	3270.81	0.186998	2.82532	0.714272	-3.9594	2.74707	P15				M1
37	12255.9	0.0987017	8.95092	0.625	-7.06035	11.2578	P16				M1
14	4394.09	0.250679	2.43649	0.625778	1.06484	1.55739	C04				M2
16	15783.1	0.222528	4.6559	0.630903	-0.572419	3.88811	C06				M2
42	21815.4	0.124958	13.3431	0.69575	-9.15203	6.5803	C07				M2
31	7686.38	0.157638	9.44567	0.718779	-0.843332	0.127817	C08				M2
20	4951.53	0.187016	4.92113	0.518229	-0.540275	1.31708	C10				M2
26	33196	0.168483	8.86221	0.579297	-1.24037	6.73232	C11				M2
32	16563.5	0.13744	8.2983	0.689921	-5.64553	16.0958	P02				M2
34	35583.7	0.127138	15.1906	0.680055	-6.0795	19.2386	P05				M2
19	7551.27	0.143553	3.25599	0.720833	-4.73364	6.83957	P11				M2
35	14897.6	0.116879	11.7187	0.665122	-4.05845	14.9557	P12				M2
37	11406.6	0.124811	7.87964	0.531944	-5.23347	10.4172	P15				M2
37	14576.6	0.164464	14.4064	0.6495	-2.88546	7.74022	P16				M2
25	13774.3	0.146566	5.71638	0.605498	-6.73254	14.208	C02				M3
28	17346.7	0.136204	12.4432	0.48	-1.81564	17.8068	C03				M3
22	24957.9	0.192728	8.45912	0.473522	-0.972024	-0.0141357	C06				M3
31	34949.7	0.128989	9.72474	0.439556	-4.09392	15.5291	C08				M3
25	25953.7	0.210772	5.95039	0.634742	-2.16596	3.47915	C09				M3
10	17565	0.226817	0.249578	0.4375	-2.36631	0.0597545	C10				M3
27	10474.8	0.128421	7.4173	0.406458	-1.21526	4.41494	C11				M3
32	9433.25	0.13617	9.0312	0.654709	-1.78364	6.92695	C14				M3
36	4454.63	0.0994793	9.21512	0.593827	-3.28255	1.55536	P02				M3
32	19269.4	0.140492	12.4007	0.628893	-0.600321	5.4161	P05				M3
25	30438	0.174999	5.17013	0.453813	-0.583174	13.1731	P07				M3
22	9847.12	0.195167	5.37744	0.406472	-1.57608	6.34437	P08				M3
20	6898.76	0.155417	7.55963	0.713068	-0.329984	11.4644	P10				M3
12	7990.02	0.16895	1.04955	0.196875	-0.16942	2.27378	P11				M3
28	14265.2	0.122714	6.04204	0.717971	-3.48811	10.8763	P12				M3
33	12057.2	0.0937431	9.94594	0.625143	-3.89459	13.0637	P15				M3
22	8447.66	0.141765	7.82622	0.653061	-0.0556119	8.85873	P16				M3
12	2353.68	0.23016	2.32222	0.619	0.700037	1.36796	C01				M4
19	3484.68	0.190973	0.732943	0.622917	-4.41974	1.63564	C02				M4
11	4351.45	0.256062	3.98272	0.689796	-1.11659	1.35155	C03				M4
16	1999.44	0.168898	2.44476	0.551	-0.301112	0.616524	C05				M4
17	14417.9	0.203926	5.2081	0.685185	-1.28816	6.23397	C06				M4
39	21959.2	0.106146	17.9208	0.613017	-6.29858	25.8798	C07				M4
14	1579.06	0.176656	1.78308	0	-2.68863	1.12754	C08				M4
30	15544.8	0.139905	5.68443	0.715083	-3.9191	9.68524	C09				M4
16	17672	0.17683	7.43078	0.569143	-1.77378	14.2973	C10				M4
39	21571.7	0.143872	9.7369	0.7174	-5.17003	11.9872	C11				M4
20	2831.02	0.200523	3.7456	0.622704	-0.596376	4.84234	C12				M4
14	6935.63	0.190754	2.13644	0.622875	-2.03464	3.33679	C14				M4
18	2105.79	0.204868	1.71186	0.608333	0.772228	-7.05396	C16				M4
10	1669.68	0.26306	1.13632	0.476444	-4.59533	2.84417	P02				M4
14	1835.91	0.183796	2.87578	0.473796	-1.99176	3.22148	P08				M4
15	4845.91	0.254279	3.11028	0.639601	1.18494	-3.39506	P11				M4
8	2928.03	0.327201	1.1328	0.3695	0.361377	-1.63354	P15				M4
